# LKB1 inactivation modulates chromatin accessibility to drive metastatic progression

**DOI:** 10.1101/2021.03.29.437560

**Authors:** Sarah E. Pierce, Jeffrey M. Granja, M. Ryan Corces, Jennifer J. Brady, Min K. Tsai, Aubrey B. Pierce, Rui Tang, Pauline Chu, David M. Feldser, Howard Y. Chang, Michael C. Bassik, William J. Greenleaf, Monte M. Winslow

**Author notes:** Correspondence to: S.E.P., W.J.G., or M.M.W. These authors contributed equally to this work (Sarah E. Pierce, Jeffrey M. Granja). **Contact Information:** William J. Greenleaf, PhD, Stanford University School of Medicine, 279 Campus Drive, Beckman Center B257, Stanford, CA 94305-5168, Monte M. Winslow, PhD, Stanford University School of Medicine, 279 Campus Drive, Beckman Center B256, Stanford, CA 94305-5168.

## Abstract

Metastasis is the leading cause of cancer-related deaths, enabling cancer cells to expand to secondary sites and compromise organ function^1^. Given that primary tumors and metastases often share the same constellation of driver mutations^2–4^, the mechanisms driving their distinct phenotypes are unclear. Here, we show that inactivation of the frequently mutated tumor suppressor gene, liver kinase B1 (LKB1), has evolving effects throughout lung cancer progression, leading to the differential epigenetic re-programming of early-stage primary tumors compared to late-stage metastases. By integrating genome-scale CRISPR/Cas9 screening with bulk and single-cell multi-omic analyses, we unexpectedly identify LKB1 as a master regulator of chromatin accessibility in lung adenocarcinoma primary tumors. Using an in vivo model of metastatic progression, we further reveal that loss of LKB1 activates the early endoderm transcription factor SOX17 in metastases and a metastatic-like sub-population of cancer cells within primary tumors. SOX17 expression is necessary and sufficient to drive a second wave of epigenetic changes in LKB1-deficient cells that enhances metastatic ability. Overall, our study demonstrates how the downstream effects of an individual driver mutation can appear to change throughout cancer development, with implications for stage-specific therapeutic resistance mechanisms and the gene regulatory underpinnings of metastatic evolution.
