## Supplementary Table 4 for "LKB1 inactivation modulates chromatin accessibility to drive metastatic progression"

### Sheet: sgRNA_sequences
Supplementary Table 4- sgRNA_sequences
This sheet represents all sgRNA sequences used in this study (apart from the genome-scale CRISPR/Cas9 screen-- those sgRNA sequences are listed in Supplementary Table 1).
Column Name	Description
sgRNA_name	name of the sgRNA used in the study
sgRNA_sequence	sequence of the sgRNA (including +1G as necessary)
source	source of the sgRNA sequence used
sgRNA_name	sgRNA_sequence	source
sgSafe-1	GACCATCTTAGATTCATAA	neutral enrichment in LKB1 restored/LKB1-deficient cells in genome-scale CRISPR/Cas9 screen (this study)
sgSafe-2	GAGACAATGCTCTTATGA	neutral enrichment in LKB1 restored/LKB1-deficient cells in genome-scale CRISPR/Cas9 screen (this study)
sgLkb1-1	GTACTGCGTATGTGGCATGC	top hit represented in LKB1-restored/LKB1-deficient cells in genome-scale CRISPR/Cas9 screen (this study)
sgLkb1-2	GTGGTGGGCCGCAGTCACAA	second top hit represented in LKB1-restored/LKB1-deficient cells in genome-scale CRISPR/Cas9 screen (this study)
sgAmpk1-1	GAAGATTCGGAGCCTTGACG	predicted to be the most actively cutting sgRNA in Brie library (Addgene 73633)
sgAmpk1-2	GATCGGCCACTACATCCTGG	predicted to be the second most actively cutting sgRNA in Brie library (Addgene 73633)
sgAmpk2-1	GCAGAACGGTTGAGATAGTCT	predicted to be the most actively cutting sgRNA in Brie library (Addgene 73633)
sgAmpk2-2	GTCCATAAAAGAACCTGATGG	predicted to be the second most actively cutting sgRNA in Brie library (Addgene 73633)
sgSik1-1	GTCTGGAGAAGATCTACCGGG	not present in genome-scale library or Brie library -- predicted to be the most actively cutting sgRNA with fewest off-targets (GPP sgRNA designer, Broad Institute)
sgSik1-2	GATCATGTCGGAGTTCAGTG	not present in genome-scale library or Brie library -- predicted to be the second most actively cutting sgRNA with fewest off-targets (GPP sgRNA designer, Broad Institute)
sgSik2-1	GTGGAACGTCTAAAATCACAT	predicted to be the most actively cutting sgRNA in Brie library (Addgene 73633)
sgSik2-2	GTCATAGAGGTTCCTGTACAG	predicted to be the second most actively cutting sgRNA in Brie library (Addgene 73633)
sgSik3-1	GCTGGTGACAGAATACGCTAG	predicted to be the most actively cutting sgRNA in Brie library (Addgene 73633)
sgSik3-2	GCATTGACAAATAGCGAACCA	predicted to be the second most actively cutting sgRNA in Brie library (Addgene 73633)
sgMark2-1	GAAGATCGGTGGATGAACGTG	predicted to be the most actively cutting sgRNA in Brie library (Addgene 73633)
sgMark2-2	GCTGGCCCTGTCCAAAAGTG	predicted to be the second most actively cutting sgRNA in Brie library (Addgene 73633)
sgMark3-1	GTGCTGAACCCAGTTAAACG	predicted to be the most actively cutting sgRNA in Brie library (Addgene 73633)
sgMark3-2	GCAGTTGTGGCATATCCAAAG	predicted to be the second most actively cutting sgRNA in Brie library (Addgene 73633)
sgMark4-1	GCAGACTGCGAGAGCATTCTG	predicted to be the most actively cutting sgRNA in Brie library (Addgene 73633)
sgMark4-2	GTGATGGAATACGCTAGCGC	predicted to be the second most actively cutting sgRNA in Brie library (Addgene 73633)
sgNuak1-1	GTGATGTCGCTTCACCCCGTG	predicted to be the most actively cutting sgRNA in Brie library (Addgene 73633)
sgNuak1-2	GTCTCGGGCGACGCATAGAGT	predicted to be the second most actively cutting sgRNA in Brie library (Addgene 73633)
sgNuak2-1	GAGTCATTGGTGGGTCAACTG	predicted to be the most actively cutting sgRNA in Brie library (Addgene 73633)
sgNuak2-2	GCGGGCAGGATCATAAAACAC	predicted to be the second most actively cutting sgRNA in Brie library (Addgene 73633)
sgSox17-1	GACCCTTCGCCTAATCCGCGC	top hit disenriched in LKB1-deficient cells in genome-scale CRISPR/Cas9 screen (this study)
sgSox17-2	GTAGATCTCCAGCGCGGATT	second top hit disenriched in LKB1-deficient cells in genome-scale CRISPR/Cas9 screen (this study)
