## Supplementary Table 5 for "LKB1 inactivation modulates chromatin accessibility to drive metastatic progression"

### Sheet: Mouse ATAC-seq master list
Supplementary Table 5- Mouse ATAC-seq master list
This sheet lists the samples processed for bulk and scATAC-seq in this study.
Column Name	Description
ATAC_ID	ATAC sample processing identifier -- used to name some of the fastq files for scATAC
Tumor_ID	sample processed for ATAC-seq -- the number represents the mouse and the letter represents an individual primary tumor or metastasis from that mouse (i.e. 1A is tumor A from mouse 1)
Sample_type	indicates whether the sample was a primary tumor or a metastasis
Genotype	genotype of the mouse of origin of the sample
Sex	sex of the mouse of origin of the sample
Date_of_transduction	date of lentiviral Cre transduction
Date_collected	date of collection of the tissues + dissociation + FACS sorting + freezing
Date_processed	date of ATAC-seq library preparation
Cell_number	number of cells (in thousands; K) that were originally FACS sorted, and the number of cells input into the ATAC-seq reaction
Mouse_met_status	indicates whether any metastases were identified in the mouse of origin for each sample-- Non_met means that no overt metastases were identified, Met indicates that at least one overt metastasis was identified
Type_of_ATAC	indicates whether the indicated sample was processed for bulk ATAC-seq (Figure 5) or scATAC-seq (Figure 6)
ATAC_ID	Tumor_ID	Sample_type	Genotype	Sex	Date_of_transduction	Date_collected	Date_processed	Cell_number	Mouse_met_status	Type_of_ATAC
aSP47	1A	Primary	KPT	Female	2019-01-31	2019-06-20	2019-10-18	50K	Non-met	Bulk_ATAC
aSP54	7A	Primary	KPT	Male	2019-01-31	2019-07-12	2019-10-18	50K	Non-met	Bulk_ATAC
aSP64	13A	Primary	KPT;Lkb1-/-	Male	2019-03-19	2019-07-25	2019-10-18	50K	Met	Bulk_ATAC
aSP65	13F	Metastasis	KPT;Lkb1-/-	Male	2019-03-19	2019-07-25	2019-10-18	29K	Met	Bulk_ATAC
aSP74	11A	Primary	KPT;Lkb1-/-	Female	2019-03-19	2019-07-25	2019-10-18	17K	Non-met	Bulk_ATAC
aSP76	11B	Primary	KPT;Lkb1-/-	Female	2019-03-19	2019-07-25	2019-10-18	20K	Non-met	Bulk_ATAC
aSP83	15C	Primary	KPT	Male	2019-03-19	2019-09-10	2019-10-18	30K	Met	Bulk_ATAC
aSP94	21C	Metastasis	KPT	Female	2019-03-19	2019-10-07	2019-10-18	25K	Met	Bulk_ATAC
aSP60	7B	Primary	KPT	Male	2019-01-31	2019-07-12	2019-10-18	30K	Non-met	Bulk_ATAC
aSP61	7C	Primary	KPT	Male	2019-01-31	2019-07-12	2019-10-18	26K	Non-met	Bulk_ATAC
aSP73	13B	Primary	KPT;Lkb1-/-	Male	2019-03-19	2019-07-25	2019-10-18	80K	Met	Bulk_ATAC
aSP84	15D	Metastasis	KPT	Male	2019-03-19	2019-09-10	2019-10-18	150K	Met	Bulk_ATAC
aSP91	18A	Primary	KPT	Female	2019-03-19	2019-09-10	2019-10-18	75K	Non-met	Bulk_ATAC
aSP49	5C	Metastasis	KPT;Lkb1-/-	Male	2019-03-19	2019-06-20	2019-10-18	15K	Met	Bulk_ATAC
aSP56	10F	Metastasis	KPT;Lkb1-/-	Female	2019-01-31	2019-07-12	2019-10-18	3.5K	Met	Bulk_ATAC
aSP52	5A	Primary	KPT;Lkb1-/-	Male	2019-01-31	2019-06-20	2019-10-18	8K	Met	Bulk_ATAC
aSP70	13C	Primary	KPT;Lkb1-/-	Male	2019-03-19	2019-07-25	2019-11-12	50K	Met	Bulk_ATAC
aSP57	10A	Metastasis	KPT;Lkb1-/-	Female	2019-01-31	2019-07-12	2019-11-12	7K	Met	Bulk_ATAC
aSP46	4A	Primary	KPT;Lkb1-/-	Male	2019-01-31	2019-06-20	2019-11-12	50K	Non-met	Bulk_ATAC
aSP58	10B	Primary	KPT;Lkb1-/-	Female	2019-01-31	2019-07-12	2019-11-12	18K	Met	Bulk_ATAC
aSP77	14A	Primary	KPT	Male	2019-03-19	2019-09-10	2019-11-12	100K	Non-met	Bulk_ATAC
aSP85	16A	Primary	KPT	Female	2019-03-19	2019-09-10	2019-11-12	100K	Met	Bulk_ATAC
aSP89	17E	Metastasis	KPT	Female	2019-03-19	2019-09-10	2019-11-12	50K	Met	Bulk_ATAC
aSP93	22A	Primary	KPT	Female	2019-03-19	2019-10-07	2019-11-12	100K	Non-met	Bulk_ATAC
aSP75	13D	Primary	KPT;Lkb1-/-	Male	2019-03-19	2019-07-25	2019-11-12	5K	Met	Bulk_ATAC
aSP66	13G	Metastasis	KPT;Lkb1-/-	Male	2019-03-19	2019-07-25	2019-11-12	5K	Met	Bulk_ATAC
aSP50	4B	Primary	KPT;Lkb1-/-	Male	2019-01-31	2019-06-20	2019-11-12	40K	Non-met	Bulk_ATAC
aSP51	4C	Primary	KPT;Lkb1-/-	Male	2019-01-31	2019-06-20	2019-11-12	40K	Non-met	Bulk_ATAC
aSP53	5B	Primary	KPT;Lkb1-/-	Male	2019-01-31	2019-06-20	2019-11-12	20K	Met	Bulk_ATAC
aSP62	10E	Primary	KPT;Lkb1-/-	Female	2019-03-19	2019-07-12	2019-11-12	21K	Met	Bulk_ATAC
aSP78	14B	Primary	KPT	Male	2019-03-19	2019-09-10	2019-11-12	100K	Non-met	Bulk_ATAC
aSP86	16B	Primary	KPT	Female	2019-03-19	2019-09-10	2019-11-12	100K	Met	Bulk_ATAC
aSP88	17C	Primary	KPT	Female	2019-03-19	2019-09-10	2019-11-12	50K	Met	Bulk_ATAC
aSP90	17F	Metastasis	KPT	Female	2019-03-19	2019-09-10	2019-11-12	50K	Met	Bulk_ATAC
aSP59	10C	Primary	KPT;Lkb1-/-	Female	2019-01-31	2019-07-12	2019-11-12	43K	Met	scATAC
aSP68	13B	Primary	KPT;Lkb1-/-	Male	2019-03-19	2019-07-25	2019-11-23	50K	Met	scATAC
aSP72	13A	Primary	KPT;Lkb1-/-	Male	2019-03-19	2019-07-25	2019-11-12	100K	Met	scATAC
aSP81	15A	Primary	KPT	Male	2019-03-19	2019-09-10	2019-11-12	100K	Met	scATAC
aSP82	15B	Primary	KPT	Male	2019-03-19	2019-09-10	2019-11-23	100K	Met	scATAC
aSP87	17A	Primary	KPT	Female	2019-03-19	2019-09-10	2019-11-12	75K	Met	scATAC
aSP95	21A	Primary	KPT	Female	2019-03-19	2019-10-07	2019-11-23	90K	Met	scATAC
