## Supplementary Table 7 for "LKB1 inactivation modulates chromatin accessibility to drive metastatic progression"

### Sheet: Figure 5f
Source Data for Figure 5f
sgSafe	sgSox17-1	sgSox17-2		BFP-vehicle	BFP-4-OHT	Sox17-4-OHT
3.95101	-33.62	-29.3211		261.116	-13.1655	146.939
9.01299	-43.0547	-41.977		198.176	4.88204	119.556
-12.964	-29.1544	-38.2094		210.318	1.82996	138.347
	-43.541	-22.8397		267.018	6.45353	160.791

### Sheet: Extended Data Figure 1f
Source Data for Extended Data Figure 1f
LR1 + vehicle					LR1 + 4-OHT
days	mouse1	mouse2	mouse3		days	mouse1	mouse2	mouse3
0	57.616	79.928	77.79		0	51.285	72.562	62.244
4	153.264	112.88	118.26		4	76.68	109.803	84.843
8	194.44	183.034	305.251		8	118.825	124.292	139.776
12	364.157	356.4	408.006		12	121.427	162.163	173.756
16	512.572	500.22	644.143		16	178.948	215.82	225.058
LR2 + vehicle					LR2 + 4-OHT
days	mouse1	mouse2	mouse3		days	mouse1	mouse2	mouse3	mouse4	mouse5
0	99.972	86.1525	96.45		0	87.9825	89.7865	86.676	90.82	92.2
2	120.036	103.204	118.915		2	98.699	68.535	89.8975	89.188	86.049
4	139.542	137.981	146.147		4	97.8902	98.7278	97.8877	71.2708	90.739
6	159.956	152.242	186.439		6	137.224	165.03	144.441	126.509	122.316
8	305.569	363.216	231.066		8	171.914	213.646	206.034	145.766	154.029
10	295.068	471.42	295.312		10	166.786	217.387	215.036	160.008	200.657
12	378.706	481.752	343.099		12	157.702	229.012	262.477	223.748	196.65
14	529.678	550.838	472.264		14	212.529	259.705	343.212	277.281	218.498
LU1 + vehicle					LU1 + 4-OHT
days	mouse1	mouse2	mouse3		days	mouse1	mouse2	mouse3
0	82.0775	73.4925	91.3545		0	83.865	70.345	63.678
2	95.482	79.75	96.9265		2	86.0233	71.7625	63.273
4	122.766	164.075	151.363		4	133.341	105.601	121.626
6	236.377	189.153	249.911		6	195.499	137.728	156.267
8	316.382	298.576	363.066		8	276.459	288.248	268.173
10	353.652	317.834	395.776		10	393.094	400.202	374.902
12	469.639	393.594	439.804		12	426.154	371.903	415.781
14	563.356	606.321	407.572		14	495.167	437.991	470.594
LU2 + vehicle					LU2 + 4-OHT
days	mouse1	mouse2	mouse3		days	mouse1	mouse2
0	126.584	93.26	168.167		0	147.28	98.188
4	189.602	171.036	275.127		4	258.11	159.473
8	248.04	359.476	374.742		8	288.354	345.975
12	341.438	463.264	461.16		12	486.96	418.34
16	553.32	542.63	508.912		16	457.52	531.768

### Sheet: Extended Data Figure 1h
Source Data for Extended Data Figure 1h
LR1 cell line
days	vehicle-Rep1	vehicle-Rep2	vehicle-Rep3	4-OHT-Rep1	4-OHT-Rep2	4-OHT-Rep3
0	0	0	0	0	0	0
2	4.12928	4.03914	4.0036	3.6017	3.72028	3.58736
4	8.57554	8.65972	8.40959	6.91204	7.19277	7.18906
6	12.7503	12.9107	12.6144	10.345	10.3237	10.3429
8	16.5052	16.993	16.5077	13.0095	12.8296	13.087
10	21.3022	22.241	21.3657	17.038	16.9489	17.0579
12	25.4199	26.5411	25.3457	20.1557	20.0021	20.3856
LR2 cell line
days	vehicle-Rep1	vehicle-Rep2	vehicle-Rep3	4-OHT-Rep1	4-OHT-Rep2	4-OHT-Rep3
0	0	0	0	0	0	0
2	3.04614	3.01078	3.22651	2.58976	2.68257	2.72683
4	7.07471	7.34706	7.53102	5.8316	6.26754	6.10811
6	11.1278	11.7666	11.4513	9.29366	9.62086	9.82839
8	14.9778	15.315	15.0387	11.7945	12.4729	12.0611
10	19.8847	20.333	19.8967	15.9088	16.2127	16.1804
12	23.7605	24.2759	24.0358	19.1987	19.5055	19.2405

### Sheet: Extended Data Figure 1i
Source Data for Extended Data Figure 1i
Cell line	vehicle Rep1	vehicle Rep2	vehicle Rep3	4-OHT Rep1	4-OHT Rep2	4-OHT Rep3
LR1	102.578	103.415	94.0074	36.7265	27.5275	23.4854
LR2	116.731	103.841	79.4279	42.0543	13.1671	17.4576
LU1	131.746	78.1787	90.0751	110.803	52.7342	66.0591
LU2	133.122	90.1098	76.7681	143.284	87.2525	85.3853

### Sheet: Extended Data Figure 10e
Source Data for Extended Data Figure 10e
sgSafe-vehicle	sgSik1-3-vehicle	sgSafe-4-OHT	sgSik1-3-4-OHT
0.682716	1.06309	0.00939221	0.526804
0.905303	1.60133	0.037399	0.852125
1.41198	1.18535	0.035376	0.77254

### Sheet: Extended Data Figure 11a
Source Data for Extended Data Figure 11a
sgSafe	sgSox17#1	sgSox17#2
0.712	0.316	0.389
0.498	0.385	0.395
0.534	0.497	0.387
	0.39	0.291

### Sheet: Extended Data Figure 11b
Source Data for Extended Data Figure 11b
BFP-vehicle	BFP-4-OHT	Sox17-4-OHT
0.93	0.4024	0.7548
0.858	0.2952	0.69
0.8913	0.2581	0.7948
0.7037	0.5146	0.7181

### Sheet: Extended Data Figure 11e
Source Data for Extended Data Figure 11e
BFP-vehicle	BFP-4-OHT	Sox17-4-OHT
0.954773	0.281383	0.35261
0.935786	0.246545	0.320555
1.1119	0.275728	0.189998
0.928752	0.235415	0.315645
0.959006	0.258381	0.302446
0.831455	0.240115	0.200881
0.885533	0.375851	0.323119
1.3928	0.314999	0.397185

### Sheet: Extended Data Figure 11f
Source Data for Extended Data Figure 11i
BFP-vehicle	BFP-4-OHT	Sox17-4-OHT
44	0	9
23	1	34
45	21	27
21	6	37

### Sheet: Extended Data Figure 11i
Source Data for Extended Data Figure 11i
BFP	Sox17
0.954243	0.69897
1.14613	1.11394
0.30103	0.90309
0.69897	1.30103
0.60206	0.90309
1.11394	0.954243
0.477121	0.69897
0.30103	1.25527
0.69897
